# Motility Control Through an Anti-Activation Mechanism in *Agrobacterium tumefaciens*

**DOI:** 10.1101/2021.06.24.449765

**Authors:** Melene A. Alakavuklar, Brynn C. Heckel, Ari M. Stoner, Joseph A. Stembel, Clay Fuqua

## Abstract

Many bacteria can migrate from a free-living, planktonic state to an attached, biofilm existence. One factor regulating this transition in the facultative plant pathogen *Agrobacterium tumefaciens* is the ExoR-ChvG-ChvI system. Periplasmic ExoR regulates activity of the ChvG-ChvI two-component system in response to environmental stress, most notably low pH. ChvI impacts hundreds of genes, including those required for type VI secretion, virulence, biofilm formation, and flagellar motility. Previous studies revealed that activated ChvG-ChvI represses expression of most of class II and class III flagellar biogenesis genes, but not the master motility regulators *visN*, *visR*, and *rem*. In this study, we characterized the integration of the ExoR-ChvG-ChvI and VisNR-Rem pathways. We isolated motile suppressors of the non-motile Δ*exoR* mutant and thereby identified the previously unannotated *mirA* gene encoding a 76 amino acid protein. We report that the MirA protein interacts directly with the Rem DNA-binding domain, sequestering Rem and preventing motility gene activation. The ChvG-ChvI pathway activates *mirA* expression and elevated *mirA* is sufficient to block motility. This study reveals how the ExoR-ChvG-ChvI pathway prevents flagellar motility in *A. tumefaciens*. MirA is also conserved among other members of the *Rhizobiales* suggesting similar mechanisms of motility regulation.

**Plain language summary:** *Agrobacterium tumefaciens* is a plant pathogen that responds to low pH, stressful environments via a complex two-component regulatory system. This regulatory system can completely inhibit bacterial locomotion by flagella, and in this study we define the mechanism for this inhibition and identify a novel small protein regulator that blocks flagellar gene expression.
