## Supplemental Tables for "Motility Control Through an Anti-Activation Mechanism in *Agrobacterium tumefaciens*"

### Sheet: Table S1
Table 1. RNAseq results comparing wild-type A. tumefaciens C58 harboring a mirA expression plasmid (pmirA) or an empty vector. pmirA is pMAT14, or pSRKGm::Plac PmirA:mirA. The empty is pSRKGm. Strains were grown to exponential phase in ATGN media supplemented with 500 μM IPTG. Genes with a log2 fold change <-0.50 or >0.50 and a p value < 0.05 are listed (RS# for C58 representative genome, ATU# fo…
RS#	Atu#	Gene	Description	pmirA/empty vector log2 fold change	pmirA/empty vector p value
	Atu0058	Atu0058	hypothetical protein	0.758469	6.06637e-07
ATU_RS01115	Atu0224	ctpA	components of type IV pilus%2C pilin subunit	-0.633675	9.69082e-08
ATU_RS01480	Atu0309	Atu0309	conserved hypothetical protein	-0.898055	1.655e-07
ATU_RS01645	Atu0343	barA	two component sensor kinase/response regulator hybrid	-0.548243	0.000190827
ATU_RS01795	Atu0373	Atu0373	methyl-accepting chemotaxis protein	-3.01815	3.86354e-68
ATU_RS02230	Atu0453	Atu0453	hypothetical protein	-0.738646	0.000316649
ATU_RS02235	Atu0454	Atu0454	hypothetical protein	-0.830009	0.000235642
	Atu0457	Atu0457	conserved hypothetical protein	-0.735385	3.05634e-05
ATU_RS02275	Atu0461	Atu0461	conserved hypothetical protein	-0.653665	0.000733161
ATU_RS02280	Atu0462	Atu0462	endolysin	-0.609409	0.000598837
ATU_RS02530	Atu0514	Atu0514	methyl-accepting chemotaxis protein	-2.16312	1.53071e-26
ATU_RS02535	Atu0515	Atu0515	conserved hypothetical protein	-2.20885	1.52955e-25
ATU_RS02540	Atu0516	cheY	chemotaxis receiver protein	-2.38766	1.36812e-40
ATU_RS02545	Atu0517	cheA	Chemotaxis protein histidine kinase	-2.27262	1.17086e-47
ATU_RS02550	Atu0518	cheR	chemotaxis methyltransferase	-2.16908	3.46239e-36
ATU_RS02555	Atu0519	cheB	protein-glutamate methylesterase	-2.1191	7.84541e-22
ATU_RS02560	Atu0520	cheY	chemotaxis receiver protein	-2.03548	1.3267e-25
ATU_RS02565	Atu0521	cheD	methyl-accepting chemotaxis protein	-2.0275	4.33108e-29
ATU_RS02570	Atu0522	Atu0522	conserved hypothetical protein	-2.15174	3.39298e-26
ATU_RS02575	Atu0523	fliF	flagellar M-ring protein	-5.07054	1.95797e-245
ATU_RS02670	Atu0542	fla	flagellin	-1.84566	3.89095e-33
ATU_RS02675	Atu0543	flaB	flaB	-2.2143	4.30855e-26
ATU_RS02680	Atu0544	Atu0544	hypothetical protein	-2.41748	1.31298e-11
ATU_RS02685	Atu0545	flaA	flagella associated protein	-2.71883	4.46515e-35
ATU_RS02695	Atu0547	fliL	flagellar protein	-5.26928	2.33715e-65
ATU_RS02700	Atu0548	flgH	flagellar L-ring protein precursor	-5.07512	5.22936e-119
ATU_RS02705	Atu0549	Atu0549	conserved hypothetical protein	-5.13499	2.09579e-104
ATU_RS02710	Atu0550	flgI	flagellar P-ring protein precursor	-5.43483	2.03223e-126
ATU_RS02715	Atu0551	flgA	flagellar protein FLGA precursor	-5.44202	2.9397e-151
ATU_RS02720	Atu0552	flgG	flagellar basal-body rod protein	-5.82401	1.36775e-116
ATU_RS02725	Atu0553	fliE	flagellar hook-basal body complex protein	-5.45678	4.14487e-59
ATU_RS02730	Atu0554	flgC	flagellar basal-body rod protein	-6.14738	1.84045e-64
ATU_RS02735	Atu0555	flgB	flagellar basal-body rod protein FlgB	-6.08187	1.90534e-148
ATU_RS02740	Atu0556	Atu0556	conserved hypothetical protein	-3.93293	1.12182e-56
ATU_RS02745	Atu0557	fliI	flagellum-specific ATP synthase	-5.07749	1.5324e-108
ATU_RS02750	Atu0558	flgF	flagellar basal body rod protein	-5.91481	1.48782e-92
ATU_RS02755	Atu0559	Atu0559	conserved hypothetical protein	-6.53554	2.56335e-120
ATU_RS02760	Atu0560	motA	flagellar motor protein	-5.05745	3.56685e-166
ATU_RS02765	Atu0561	fliM	flagellar motor switch protein	-5.49012	5.59047e-123
ATU_RS02770	Atu0562	fliN	flagellar motor switch protein FliN	-5.36555	3.38292e-160
ATU_RS02775	Atu0563	fliG	flagellar motor switch protein FliG	-4.01364	2.64824e-124
ATU_RS02785	Atu0565	Atu0565	conserved hypothetical protein	-2.18164	1.41014e-39
	Atu0566	Atu0566	hypothetical protein	-2.46247	2.69345e-09
ATU_RS02790	Atu0567	flaD	flagellin protein FlaD	-1.50545	1.10169e-37
ATU_RS02795	Atu0568	Atu0568	conserved hypothetical protein	-2.95709	1.20013e-47
ATU_RS02800	Atu0569	motB	flagellar motor protein%2C PAL/OmpA family	-2.65574	1.17438e-68
ATU_RS02805	Atu0570	Atu0570	Chemotaxis protein	-2.49674	1.6549e-36
ATU_RS02810	Atu0571	motD	chemotaxis MotD protein	-2.64101	2.70247e-56
ATU_RS02815	Atu0572	Atu0572	conserved hypothetical protein	-2.62759	1.57574e-30
ATU_RS02825	Atu0574	flgE	flagellar hook protein	-2.06573	4.88456e-43
ATU_RS02830	Atu0575	flgK	flagellar hook associated protein	-1.43864	1.03732e-29
ATU_RS02835	Atu0576	flgL	flagellar hook-associated protein	-1.2126	2.10397e-21
ATU_RS02840	Atu0577	flaF	FLAF protein	-1.05103	9.73586e-10
ATU_RS02845	Atu0578	flbT	FlbT post-transcriptional regulator of flagellin	-1.22475	3.14421e-16
ATU_RS02850	Atu0579	flgD	hook formation protein	-1.08311	2.96927e-16
ATU_RS02860	Atu0581	flhA	flagellar biosynthesis protein	-3.63561	2.98606e-115
ATU_RS02875	Atu0584	Atu0584	conserved hypothetical protein	-5.02223	1.93417e-167
ATU_RS02880	Atu0585	Atu0585	conserved hypothetical protein	-4.06035	4.86452e-98
ATU_RS02890	Atu0587	tagA	teichoic acid biosynthesis protein	-0.5765	3.97785e-05
ATU_RS03165	Atu0646	mcpA	methyl-accepting chemotaxis protein A	-3.08005	7.57943e-73
ATU_RS03205	Atu0653	Atu0653	conserved hypothetical protein	-1.5577	2.122e-35
ATU_RS03450	Atu0700	Atu0700	two component sensor kinase	-1.96901	1.50159e-28
ATU_RS03630	Atu0738	mcpG	chemotaxis methyl-accepting protein	-2.62508	5.7259e-36
ATU_RS03740	Atu0758	dnaJ	molecular chaperone%2C DnaJ family	-0.694728	1.56832e-06
ATU_RS04155	Atu0844	Atu0844	conserved hypothetical protein	-5.12076	4.5866e-116
ATU_RS04390	Atu0892	Atu0892	hypothetical protein	-3.16699	1.86304e-65
ATU_RS04885	Atu0984	pepN	aminopeptidase N	-0.703495	9.14734e-06
ATU_RS05840	Atu1183	Atu1183	DNA-directed RNA polymerase	-4.18343	1.81647e-07
ATU_RS05845	Atu1184	Atu1184	hypothetical protein	-3.21877	0.000328352
	Atu1185	Atu1185	hypothetical protein	-4.11528	3.59517e-07
ATU_RS05850	Atu1187	Atu1187	phage tail fiber protein	-4.22641	6.11234e-08
ATU_RS05855	Atu1188	Atu1188	hypothetical protein	-3.68798	5.5538e-05
ATU_RS05860	Atu1189	Atu1189	hypothetical protein	-3.86659	2.34492e-06
ATU_RS05875	Atu1190	Atu1190	conserved hypothetical protein	-3.08921	0.000596888
ATU_RS05890	Atu1192	Atu1192	transcriptional regulator%2C MarR family	-7.80972	2.47067e-74
ATU_RS05895	Atu1193	Atu1193	tRNA-Leu	-4.522	3.97435e-09
ATU_RS05900	Atu1194	int	phage-related integrase	-8.14421	2.30297e-95
ATU_RS06095	Atu1233	Atu1233	hypothetical protein	-4.84955	1.00884e-89
ATU_RS07685	Atu1559	Atu1559	conserved hypothetical protein	-2.43064	1.64839e-37
	Atu1638	Atu1638	hypothetical protein	7.70154	1.8518e-99
ATU_RS08600	Atu1757	Atu1757	conserved hypothetical protein	-0.622521	1.15064e-05
ATU_RS09330	Atu1910	Atu1910	conserved hypothetical protein	0.605	9.61379e-05
ATU_RS10130	Atu2075	cheW	chemotaxis protein	-2.22938	3.38939e-60
ATU_RS10265	Atu2102	mraW	S-adenosyl methionine-dependent methytransferase	-0.405326	0.000786079
ATU_RS10430	Atu2136	parA	chromosome partitioning protein	-0.746032	2.53063e-07
ATU_RS10615	Atu2173	mcpA	methyl-accepting chemotaxis protein	-2.12437	2.93395e-33
ATU_RS11330	Atu2321	Atu2321	D-alanyl-D-alanine carboxypeptidase (penicillin binding protein)	0.481129	0.00040349
ATU_RS11475	Atu2351	Atu2351	conserved hypothetical protein	-1.89883	1.34491e-07
ATU_RS11940	Atu2449	Atu2449	conserved hypothetical protein	-0.526283	0.000784332
ATU_RS12195	Atu2503	dapA	dihydrodipicolinate synthase	-0.760354	0.00064058
	Atu2541	Atu2541	hypothetical protein	0.694738	0.00018659
ATU_RS12740	Atu2617	cheW	chemotaxis protein	-0.709453	2.75744e-07
ATU_RS13865	Atu3015	Atu3015	conserved hypothetical protein	0.869251	1.03702e-08
ATU_RS14985	Atu3245	Atu3245	ABC transporter%2C substrate binding protein (amino acid)	-0.553838	0.000412741
ATU_RS15325	Atu3317	Atu3317	hypothetical protein	-0.498353	0.000827075
ATU_RS15645	Atu3382	prsE2	secretion protein%2C HlyD family	0.60568	0.00119184
ATU_RS16720	Atu3603	Atu3603	two component response regulator	0.845877	5.28306e-07
ATU_RS17300	Atu3725	Atu3725	methyl-accepting chemotaxis protein	-2.39956	2.203e-50
ATU_RS17825	Atu3827	Atu3827	transcriptional regulator%2C LysR family	0.64145	0.000831294
	Atu3942	Atu3942	hypothetical protein	0.78663	3.05914e-05
ATU_RS18535	Atu3974	ina	ice nucleation-like protein	-5.09451	2.45352e-157
ATU_RS18540	Atu3975	glf	UDP-galactopyranose mutase	-3.63901	1.05414e-30
ATU_RS18545	Atu3976	Atu3976	conserved hypothetical protein	-4.78453	1.05216e-69
ATU_RS18550	Atu3977	ina	ice nucleation-like protein	-3.56465	1.08325e-51
ATU_RS19190	Atu4105	Atu4105	hypothetical protein	-1.09241	2.25672e-08
ATU_RS19195	Atu4106	Atu4106	hypothetical protein	0.910914	0.000109959
	Atu4185	Atu4185	hypothetical protein	0.918588	1.83512e-06
ATU_RS19905	Atu4256	Atu4256	ABC transporter%2C nucleotide binding/ATPase protein (oligopeptide)	0.640369	2.75651e-05
ATU_RS19910	Atu4257	Atu4257	ABC transporter%2C membrane spanning protein (oligopeptide)	0.591901	9.22409e-06
ATU_RS19920	Atu4259	Atu4259	ABC transporter%2C substrate binding protein (oligopeptide)	0.545146	7.78279e-05
ATU_RS20285	Atu4332	impL	IcmF family protein	0.506421	0.000438704
ATU_RS20300	Atu4335	impI	putative forkhead-type phosphopeptide-binding protein	0.629988	1.68331e-06
ATU_RS20610	Atu4397	Atu4397	protease	0.70721	0.000873787
ATU_RS20855	Atu4447	Atu4447	ABC transporter%2C substrate binding protein (sorbitol)	-0.625251	9.0709e-07
ATU_RS20875	Atu4451	mtlK	mannitol 2-dehydrogenase	-0.529873	0.0001226
ATU_RS21020	Atu4482	xylB	xylulokinase	-0.550517	0.000145628
ATU_RS22200	Atu4731	Atu4731	fimbrial usher protein	-0.685461	0.00110923
ATU_RS22205	Atu4732	Atu4732	fimbrial chaperone	-0.794184	2.3597e-05
ATU_RS22220	Atu4736	Atu4736	methyl-accepting chemotaxis protein	-3.59843	3.13981e-64
ATU_RS25995	Atu5442	Atu5442	methyl-accepting chemotaxis protein	-1.50359	4.76594e-24
ATU_RS08045	Atu8018	Atu8018	hypothetical protein	1.34684	1.26338e-07
ATU_RS2210	Atu8083	Atu8083	conserved hypothetical protein	-0.707095	0.00054105
ATU_RS03170	Atu8084	Atu8084	conserved hypothetical protein	-0.645502	7.98636e-05
ATU_RS00740	Atu8116	Atu8116	hypothetical protein	-2.41834	2.50185e-27
ATU_RS02205	Atu8125	Atu8125	conserved hypothetical protein	-0.69372	0.000511302
ATU_RS02245	Atu8126	Atu8126	putative phage tail protein I	-0.701932	0.000393522
ATU_RS02250	Atu8127	Atu8127	conserved hypothetical protein	-0.701961	0.000410325
ATU_RS02885	Atu8132	Atu8132	conserved hypothetical protein	-3.80776	5.22155e-86
ATU_RS05030	Atu8145	Atu8145	conserved hypothetical protein	-1.1313	5.07284e-14
ATU_RS5985	Atu8149	Atu8149	conserved hypothetical protein	-0.824681	4.42216e-09
ATU_RS21195	Atu8198	Atu8198	conserved hypothetical protein	-0.950696	8.65066e-06

### Sheet: Table S2
Table 2. Regulon overlap between MirA, ExoR, and VisR. Log2 fold change values from Table S1 for those genes which are also differentially regulated (log2 fold change <-0.50 or >.50 and p<.05) in either a microarray experiment comparing ΔexoR and wild type (Heckel, et al., 2014) and/or ΔvisR and wild type (Xu, et al, 2013).
RS#	Atu#	Gene	pmirA/empty vector log2 fold change	ΔexoR / WT log2 fold change	ΔvisR / WT log2 fold change
ATU_RS01115	Atu0224	ctpA	-0.633675	-1.12525	1.16871
ATU_RS01480	Atu0309	Atu0309	-0.898055	-1.02998
ATU_RS01645	Atu0343	barA	-0.548243	-0.810005
ATU_RS01795	Atu0373	Atu0373	-3.01815	-1.90419	-2.0622
ATU_RS02230	Atu0453	Atu0453	-0.738646	0.647345
ATU_RS02235	Atu0454	Atu0454	-0.830009	0.647108
	Atu0457	Atu0457	-0.735385	0.948221	-0.763022
ATU_RS02275	Atu0461	Atu0461	-0.653665	0.798984
ATU_RS02280	Atu0462	Atu0462	-0.609409	0.636581
ATU_RS02530	Atu0514	Atu0514	-2.16312	-2.18115	-2.81253
ATU_RS02535	Atu0515	Atu0515	-2.20885	-2.11074	-3.38779
ATU_RS02540	Atu0516	cheY	-2.38766	-2.12612	-3.03587
ATU_RS02545	Atu0517	cheA	-2.27262	-1.70083	-2.67573
ATU_RS02550	Atu0518	cheR	-2.16908	-1.36913	-2.33448
ATU_RS02555	Atu0519	cheB	-2.1191	-1.99419	-3.25744
ATU_RS02560	Atu0520	cheY	-2.03548	-2.0237	-3.82785
ATU_RS02565	Atu0521	cheD	-2.0275	-1.78928	-2.42446
ATU_RS02570	Atu0522	Atu0522	-2.15174	-1.45685	-2.38588
ATU_RS02575	Atu0523	fliF	-5.07054	-1.1961	-0.930932
ATU_RS02670	Atu0542	fla	-1.84566	-1.10518	-2.83654
ATU_RS02675	Atu0543	flaB	-2.2143	-2.31448	-4.43655
ATU_RS02680	Atu0544	Atu0544	-2.41748	-0.93472	-1.14518
ATU_RS02685	Atu0545	flaA	-2.71883	-3.28881	-3.07078
ATU_RS02695	Atu0547	fliL	-5.26928	-2.1672	-1.59265
ATU_RS02700	Atu0548	flgH	-5.07512	-1.63297	-1.31762
ATU_RS02705	Atu0549	Atu0549	-5.13499	-3.14006	-3.13908
ATU_RS02710	Atu0550	flgI	-5.43483	-2.15009	-1.55865
ATU_RS02715	Atu0551	flgA	-5.44202	-3.45954	-4.12369
ATU_RS02720	Atu0552	flgG	-5.82401	-3.98645	-3.92248
ATU_RS02725	Atu0553	fliE	-5.45678	-3.81722	-2.53168
ATU_RS02730	Atu0554	flgC	-6.14738	-3.83738	-3.72971
ATU_RS02735	Atu0555	flgB	-6.08187	-3.87729	-5.09828
ATU_RS02740	Atu0556	Atu0556	-3.93293	-1.66113	-2.20262
ATU_RS02745	Atu0557	fliI	-5.07749	-2.71234	-3.16558
ATU_RS02750	Atu0558	flgF	-5.91481	-2.87337	-3.07336
ATU_RS02755	Atu0559	Atu0559	-6.53554	-3.06394	-3.72971
ATU_RS02760	Atu0560	motA	-5.05745	-3.79463	-3.95913
ATU_RS02765	Atu0561	fliM	-5.49012	-3.81135	-4.39342
ATU_RS02770	Atu0562	fliN	-5.36555	-4.38046	-4.86629
ATU_RS02775	Atu0563	fliG	-4.01364	-3.22768	-3.37312
ATU_RS02785	Atu0565	Atu0565	-2.18164	-2.43347	-2.42815
	Atu0566	Atu0566	-2.46247	-1.7577	-2.78282
ATU_RS02790	Atu0567	flaD	-1.50545	-1.58347	-2.39516
ATU_RS02795	Atu0568	Atu0568	-2.95709	-2.54809	-3.18933
ATU_RS02800	Atu0569	motB	-2.65574	-2.28347	-3.24936
ATU_RS02805	Atu0570	Atu0570	-2.49674	-1.71934	-1.45512
ATU_RS02810	Atu0571	motD	-2.64101	-3.11846	-3.39605
ATU_RS02815	Atu0572	Atu0572	-2.62759	-1.57636	-1.0849
ATU_RS02825	Atu0574	flgE	-2.06573	-2.28657	-5.8647
ATU_RS02830	Atu0575	flgK	-1.43864	-1.90925	-4.35331
ATU_RS02835	Atu0576	flgL	-1.2126	-1.50774	-3.54677
ATU_RS02840	Atu0577	flaF	-1.05103	-1.69375	-2.61235
ATU_RS02845	Atu0578	flbT	-1.22475	-1.26096	-2.08757
ATU_RS02850	Atu0579	flgD	-1.08311	-1.14964	-2.45591
ATU_RS02860	Atu0581	flhA	-3.63561	-0.606271	-1.25539
ATU_RS02875	Atu0584	Atu0584	-5.02223	-3.26569	-2.6782
ATU_RS02880	Atu0585	Atu0585	-4.06035	-3.06139	-3.09145
ATU_RS02890	Atu0587	tagA	-0.5765	-1.27537	-0.798737
ATU_RS03165	Atu0646	mcpA	-3.08005	-0.620157	-1.50126
ATU_RS03205	Atu0653	Atu0653	-1.5577	-1.8473	-2.11564
ATU_RS03450	Atu0700	Atu0700	-1.96901	-1.94173	-2.34998
ATU_RS03630	Atu0738	mcpG	-2.62508	-1.71964	-0.754845
ATU_RS03740	Atu0758	dnaJ	-0.694728	-0.600102
ATU_RS04155	Atu0844	Atu0844	-5.12076	-2.99583	-3.30333
ATU_RS04390	Atu0892	Atu0892	-3.16699	-2.87906	-3.01262
ATU_RS04885	Atu0984	pepN	-0.703495	-1.01528	-0.962195
ATU_RS06095	Atu1233	Atu1233	-4.84955	-2.49848	-2.25691
ATU_RS07685	Atu1559	Atu1559	-2.43064	-1.46308	-2.27128
ATU_RS08600	Atu1757	Atu1757	-0.622521	-0.683261
ATU_RS10130	Atu2075	cheW	-2.22938	-1.461	-1.95106
ATU_RS10430	Atu2136	parA	-0.746032	-0.891187
ATU_RS10615	Atu2173	mcpA	-2.12437	-1.87489	-2.12561
ATU_RS11475	Atu2351	Atu2351	-1.89883	-0.598623
ATU_RS12195	Atu2503	dapA	-0.760354	-0.680474
ATU_RS12740	Atu2617	cheW	-0.709453	-0.527543	-1.00693
ATU_RS13865	Atu3015	Atu3015	0.869251	0.745621
ATU_RS14985	Atu3245	Atu3245	-0.553838	-0.549879
ATU_RS15325	Atu3317	Atu3317	-0.498353		0.825778
ATU_RS15645	Atu3382	prsE2	0.60568		0.949107
ATU_RS16720	Atu3603	Atu3603	0.845877	0.628529
ATU_RS17300	Atu3725	Atu3725	-2.39956	-1.56149	-2.2548
ATU_RS18535	Atu3974	ina	-5.09451	-1.53548	-1.2722
ATU_RS18540	Atu3975	glf	-3.63901	-1.54327	-1.33852
ATU_RS18545	Atu3976	Atu3976	-4.78453	-1.44316	-1.22892
ATU_RS18550	Atu3977	ina	-3.56465	-2.62037	-2.47979
ATU_RS19195	Atu4106	Atu4106	0.910914		1.04468
ATU_RS19905	Atu4256	Atu4256	0.640369		-0.647267
ATU_RS19910	Atu4257	Atu4257	0.591901		-0.729069
ATU_RS19920	Atu4259	Atu4259	0.545146		-0.751956
ATU_RS20285	Atu4332	impL	0.506421	1.88265
ATU_RS20300	Atu4335	impI	0.629988	2.01496	-1.02357
ATU_RS22205	Atu4732	Atu4732	-0.794184		-1.10159
ATU_RS22220	Atu4736	Atu4736	-3.59843	-2.20616	-2.52411
ATU_RS25995	Atu5442	Atu5442	-1.50359	-1.06038	-1.46083
ATU_RS08045	Atu8018	Atu8018	1.34684	-1.67441	0.968813
ATU_RS02245	Atu8126	Atu8126	-0.701932	0.569358
